# Population diversity of cassava mosaic begomoviruses increases over the course of serial vegetative propagation

**DOI:** 10.1101/2021.03.22.436436

**Authors:** Catherine D. Aimone, Erik Lavington, J. Steen Hoyer, David O. Deppong, Leigh Mickelson-Young, Alana Jacobson, George G. Kennedy, Ignazio Carbone, Linda Hanley-Bowdoin, Siobain Duffy

**Affiliations:** Department of Plant and Microbial Biology, North Carolina State University, Raleigh NC 27695 USA; Department of Ecology, Evolution, and Natural Resources, Rutgers University, New Brunswick, NJ 08901 USA; Department of Entomology and Plant Pathology, Auburn University, Auburn, AL 36849 USA; Center for Integrated Fungal Research, Department of Entomology and Plant Pathology, North Carolina State University, Raleigh NC 27695 USA

**Keywords:** cassava mosaic begomoviruses, viral diversity, vegetative propagation

## Abstract

Cassava mosaic disease (CMD) represents a serious threat to cassava, a major root crop for more than 300 million Africans. CMD is caused by single-stranded DNA begomoviruses that evolve rapidly, making it challenging to develop durable disease resistance. In addition to the evolutionary forces of mutation, recombination, and reassortment, factors such as climate, agriculture practices, and the presence of DNA satellites may impact viral diversity. To gain insight into the factors that alter and shape viral diversity *in planta*, we used high-throughput sequencing to characterize the accumulation of nucleotide diversity after inoculation of infectious clones corresponding to African cassava mosaic virus (ACMV) and East African cassava mosaic Cameroon virus (EACMCV) in the susceptible cassava landrace Kibandameno. We found that vegetative propagation had a significant effect on viral nucleotide diversity, while temperature and a satellite DNA did not have measurable impacts in our study. EACMCV diversity increased linearly with the number of vegetative propagation passages, while ACMV diversity increased for a time and then decreased in later passages. We observed a substitution bias toward C→T and G→A for mutations in the viral genomes consistent with field isolates. Non-coding regions excluding the promoter regions of genes showed the highest levels of nucleotide diversity for each genome component. Changes in the 5’ intergenic region of DNA-A resembled the sequence of the cognate DNA-B sequence. The majority of nucleotide changes in coding regions were non-synonymous, most with predicted deleterious effects on protein structure, indicative of relaxed selection pressure over 6 vegetative passages. Overall, these results underscore the importance of knowing how cropping practices affect viral evolution and disease progression.
