## Supplemental Table 1-8 for "Population diversity of cassava mosaic begomoviruses increases over the course of serial vegetative propagation"

### Sheet: Table S3-1
Table S3-1. Veg6 full experimental model ANOVA results.
Model R2 = 0.179. Model p = 0.000114.
	Degrees of Freedom	Sum of Squares	Mean Square	F	p
SEGS treatment	2	49.3	24.7	2.047	0.1309
Species	1	3.1	3.1	0.257	0.6124
Lineage	11	211.7	19.2	1.598	0.0981
Species: Segment	2	8	4	0.332	0.7177
Passage	1	538.3	538.2	44.697	1X10-10
Residual	307	3696.2	12

### Sheet: Table S3-2
Table S3-2. Veg2 full experimental model ANOVA results.
Model R2 = 0.40. Model p = 0. 0000238.
	Degrees of Freedom	Sum of Squares	Mean Square	F	p
Temperature	1	2.3	2.3	0.835	0.3647
Species	1	0.3	0.3	0.091	0.7643
Lineage	5	17.7	3.5	1.291	0.2807
Species: Segment	2	10.1	5.1	1.847	0.1671
Passage	1	76.6	76.6	28.016	2.00X10-6
Residual	57	155.9	2.7

### Sheet: Table S3-3
Table S3-3. Veg2 and Veg6 χ2 results.
Positions were binned together by the number of protein-coding regions at that position, from 0 for no protein-coding regions up to 3 for ACMV-A and up to 2 for EACMCV-A, B components have no overlapping protein-coding regions.
		ACMV-A		EACMCV-A
	Passage	χ2	p	χ2	p
Veg2	1	0.66	0.883	0.43	0.805
	2	0.39	0.943	0.98	0.614
	3	0.91	0.822	0.24	0.886
Veg6	1	0.8	0.85	0.19	0.91
	2	1.94	0.585	0.36	0.836
	3	0.59	0.899	0.7	0.706
	4	4.45	0.216	0	0.998
	5	2.95	0.4	0.45	0.798
	6	3.99	0.262	1.84	0.398
	7	1.47	0.688	0.92	0.633

### Sheet:  Table S3-4
Table S3-4. Mutation Bias Results for Veg2 and Veg6.
χ2 and p-values from χ2 tests of independence for each nucleotide pair. Significant tests in italics and highlighted in grey for a False discovery rate of 0.01 by the Benjamini-Hochberg method for all 48 tests. Q included from the FDR calculation.
Experiment	Species	Component	Mutation	χ2	p	Q
Veg2	ACMV	DNA-A	A↔C	8	0.00469	0.00583333
			A↔G	20.38	6.34e-06	0.004375
			A↔T	2.43	0.119	0.0075
			C↔G	1.15	0.284	0.008125
			C↔T	71.59	2.64e-17	0.00166667
			G↔T	23.51	1.24e-06	0.00395833
		DNA-B	A↔C	6.5	0.0108	0.00645833
			A↔G	11.41	0.000729	0.00520833
			A↔T	5.64	0.0175	0.00666667
			C↔G	0.04	0.837	0.009375
			C↔T	58.77	1.77e-14	0.001875
			G↔T	11.13	0.000849	0.00541667
	EACMCV	DNA-A	A↔C	4.66	0.031	0.006875
			A↔G	28.31	1.03e-07	0.00354167
			A↔T	3.48	0.0621	0.00729167
			C↔G	0.42	0.515	0.00895833
			C↔T	56.8	4.82e-14	0.00208333
			G↔T	22.31	2.32e-06	0.00416667
		DNA-B	A↔C	8.01	0.00464	0.005625
			A↔G	40.63	1.84e-10	0.0025
			A↔T	1.34	0.247	0.00791667
			C↔G	-	-	0.01
			C↔T	56.28	6.29e-14	0.00229167
			G↔T	18.78	1.47e-05	0.00458333
Veg6	ACMV	DNA-A	A↔C	30.49	3.35e-08	0.00333333
			A↔G	93.23	4.66e-22	0.00104167
			A↔T	2	0.157	0.00770833
			C↔G	1.15	0.284	0.00833333
			C↔T	167.26	2.94e-38	0.000208333
			G↔T	35.58	2.44e-09	0.00291667
		DNA-B	A↔C	7.13	0.0076	0.00604167
			A↔G	34.98	3.34e-09	0.003125
			A↔T	1.01	0.315	0.00854167
			C↔G	0.02	0.885	0.00958333
			C↔T	144.27	3.1e-33	0.000416667
			G↔T	0.13	0.715	0.00916667
	EACMCV	DNA-A	A↔C	18.51	1.69e-05	0.00479167
			A↔G	80.12	3.53e-19	0.00145833
			A↔T	6.55	0.0105	0.00625
			C↔G	0.75	0.385	0.00875
			C↔T	143.81	3.92e-33	0.000625
			G↔T	25.93	3.55e-07	0.00375
		DNA-B	A↔C	13.3	0.000265	0.005
			A↔G	97.9	4.4e-23	0.000833333
			A↔T	3.56	0.0591	0.00708333
			C↔G	0.01	0.914	0.00979167
			C↔T	83.99	4.97e-20	0.00125
			G↔T	37.03	1.16e-09	0.00270833

### Sheet: Table S3-5
Table S3-5.Nucleotide changes at a frequency >3% in multiple passages in the Veg2 experiment
Chrom	POS	REF	ALT	Annotation	Gene	Change.P	VarType	Known_Annotation
ACMV_DNA-A	2685	G	T	intergenic_region	3' end AC1	NA	SNP	NA
ACMV_DNA-A	2716	A	G	intergenic_region	3' end AC1	NA	SNP	NA
ACMV_DNA-A	2737	G	A	intergenic_region	3' end AC1	NA	SNP	NA
ACMV_DNA-A	2749	G	T	intergenic_region	3' end AC1	NA	SNP	NA
ACMV_DNA-A	2752	T	G	intergenic_region	3' end AC1	NA	SNP	NA
ACMV_DNA-B	17	A	C	intergenic_region	5' end BV1	NA	SNP	NA
EACMCV_DNA-A	2625	A	C	missense_variant	AC1	p.Phe7Val	AA	NA
EACMCV_DNA-A	2754	CATTCAAA	C	intergenic_region	3' end AC1	NA	INDEL	Conserved between A and B components
EACMCV_DNA-A	2772	C	A	intergenic_region	3' end AC1	NA	SNP	NA
EACMCV_DNA-A	2773	G	A	intergenic_region	3' end AC1	NA	SNP	NA
EACMCV_DNA-A	2778	T	A	intergenic_region	3' end AC1	NA	SNP	Conserved between A and B components
EACMCV_DNA-B	287	T	A	intergenic_region	5' end BV1	NA	SNP	NA
EACMCV_DNA-B	1773	G	T	synonymous_variant	5' end BV1	p.Val121Val	AA	NA
EACMCV_DNA-B	2486	G	T	intergenic_region	3' end BC1	NA	SNP	NA
EACMCV_DNA-B	2625	C	CG	intergenic_region	3' end BC1	NA	INDEL	NA

### Sheet: Table S3-6
Table S3-6. Nucleotide changes at a frequency >3% in multiple passages in the Veg6 experiment
SIFT Score (predicted damaging (red) if the score is <= 0.05, and tolerated (green) if the score is > 0.05)
Chrom	POS	REF	ALT	Annotation	Gene	Change.P	SIFT Score	VarType	Known Annotation	Annotation Reference
ACMV-A	9	G	C	5' intergenic region		NA		SNP	Stem Right
ACMV-A	17	C	A	5' intergenic region		NA		SNP
ACMV-A	19	C	T	5' intergenic region		NA		SNP
ACMV-A	90	T	G	5' intergenic region		NA		SNP
ACMV-A	91	G	A	5' intergenic region		NA		SNP
ACMV-A	104	A	G	5' intergenic region		NA		SNP	V2 AV1 TATA
ACMV-A	150	G	A	synonymous variant	AV2	p.Leu5Leu		AA
ACMV-A	159	GT	G	frameshift variant	AV2	p.Pro10fs		INDEL
ACMV-A	193	C	T	missense variant	AV2	p.Leu20Phe	0	AA
ACMV-A	227	C	T	missense variant	AV2	p.Thr31Ile	0	AA
ACMV-A	322	C	A	missense variant	AC5	p.Asp229Tyr	0.2	AA
ACMV-A	322	C	A	synonymous variant	AV1	p.Ile9Ile		AA	CP NLS	Kunik 1998; Kass 2006
ACMV-A	322	C	A	missense variant	AV2	p.His63Asn	0.12	AA
ACMV-A	355	G	A	missense variant	AC5	p.Pro218Ser	0.19	AA
ACMV-A	355	G	A	synonymous variant	AV1	p.Arg20Arg		AA	CP interaction whitefly symbiont HSP/multimerization/ssDNA binding	Ohnesorge 2009; Unseld 2001; Qin 1998
ACMV-A	355	G	A	missense variant	AV2	p.Ala74Thr	0.2	AA	CP interaction whitefly symbiont HSP/multimerization/ssDNA binding	Ohnesorge 2009; Unseld 2001; Qin 1998
ACMV-A	394	C	T	missense variant	AC5	p.Asp205Asn	0.07	AA
ACMV-A	394	C	T	synonymous variant	AV1	p.Ala33Ala		AA	CP interaction whitefly symbiont HSP/multimerization/ssDNA binding	Ohnesorge 2009; Unseld 2001; Qin 1998
ACMV-A	394	C	T	synonymous variant	AV2	p.Cys87Cys		AA		Ohnesorge 2009; Unseld 2001; Qin 1998
ACMV-A	411	C	T	missense variant	AC5	p.Cys199Tyr	0.01	AA
ACMV-A	411	C	T	stop gained	AV1	p.39Thr*		AA	CP interaction whitefly symbiont HSP/multimerization/ssDNA binding	Ohnesorge 2009; Unseld 2001; Qin 1998
ACMV-A	411	C	T	synonymous variant	AV2	p.His92His		AA
ACMV-A	430	G	T	missense variant	AC5	p.Pro193Thr	0	AA		Ohnesorge 2009; Unseld 2001; Qin 1998
ACMV-A	430	G	T	missense variant	AV1	p.Trp45Cys	0	AA	CP interaction whitefly symbiont HSP/multimerization/ssDNA binding	Ohnesorge 2009; Unseld 2001; Qin 1998
ACMV-A	430	G	T	missense variant	AV2	p.Asp99Tyr	0	AA
ACMV-A	463	G	A	missense variant	AC5	p.His182Tyr	0	AA
ACMV-A	463	G	A	missense variant	AV1	p.Met56Ile	0.28	AA	CP multimerization/ssDNA binding	Qin 1998
ACMV-A	463	G	A	missense variant	AV2	p.Val110Ile	0.3	AA
ACMV-A	526	G	A	stop gained	AC5	p.Arg161*		AA
ACMV-A	526	G	A	synonymous variant	AV1	p.Ser77Ser		AA	CP multimerization/ssDNA binding	Qin 1998
ACMV-A	528	T	G	missense variant	AC5	p.Lys160Thr	0.14	AA
ACMV-A	528	T	G	missense variant	AV1	p.Phe78Cys	0	AA	CP multimerization/ssDNA binding	Qin 1998
ACMV-A	538	G	A	missense variant	AC5	p.Pro157Ser	1	AA		Qin 1998
ACMV-A	538	G	A	synonymous variant	AV1	p.Arg81Arg		AA	CP multimerization/ssDNA binding	Qin 1998
ACMV-A	539	G	T	synonymous variant	AC5	p.Ile156Ile		AA
ACMV-A	539	G	T	missense variant	AV1	p.Asp82Tyr	0	AA	CP multimerization/ssDNA binding	Qin 1998
ACMV-A	619	G	A	missense variant	AC5	p.Leu130Phe	0.33	AA
ACMV-A	619	G	A	synonymous variant	AV1	p.Lys108Lys		AA	CP ssDNA binding	Qin 1998
ACMV-A	685	G	T	missense variant	AC5	p.Leu108Met	0.01	AA
ACMV-A	685	G	T	missense variant	AV1	p.Gln130His	0	AA	CP whitefly transmission/nuclear location	Kheyr-Pour 2000; Caciagli 2009; Hohnle 2001; Unseld 2001; Qin 1998
ACMV-A	741	A	G	missense variant	AC5	p.Ile89Thr	0.56	AA
ACMV-A	741	A	G	missense variant	AV1	p.Asn149Ser	0.95	AA	CP whitefly transmission/nuclear location	Kheyr-Pour 2000; Caciagli 2009; Hohnle 2001; Unseld 2001; Qin 1998
ACMV-A	745	G	A	missense variant	AC5	p.Arg88Cys	0.19	AA
ACMV-A	745	G	A	synonymous variant	AV1	p.Thr150Thr		AA	CP whitefly transmission/nuclear location	Kheyr-Pour 2000; Caciagli 2009; Hohnle 2001; Unseld 2001; Qin 1998
ACMV-A	826	G	A	missense variant	AC5	p.Pro61Ser	0.38	AA
ACMV-A	826	G	A	synonymous variant	AV1	p.Arg177Arg		AA	CP nuclear location	Unseld 2001
ACMV-A	884	G	A	synonymous variant	AC5	p.Leu41Leu		AA	CP nuclear location	Unseld 2001
ACMV-A	884	G	A	missense variant	AV1	p.Glu197Lys	0	AA	CP nuclear location	Unseld 2001
ACMV-A	901	A	G	missense variant	AC5	p.Phe36Leu	1	AA
ACMV-A	901	A	G	synonymous variant	AV1	p.Lys202Lys		AA	CP nuclear location	Unseld 2001
ACMV-A	944	G	A	synonymous variant	AC5	p.Leu21Leu		AA
ACMV-A	944	G	A	missense variant	AV1	p.Glu217Lys	0	AA	CP nuclear location	Unseld 2001
ACMV-A	988	G	A	stop gained	AC5	p.Gln7*		AA
ACMV-A	988	G	A	synonymous variant	AV1	p.Leu231Leu		AA	CP nuclear location	Unseld 2001
ACMV-A	1011	C	T	missense variant	AV1	p.Ser239Phe	0	AA	CP nuclear location	Unseld 2001
ACMV-A	1030	G	A	synonymous variant	AV1	p.Thr245Thr		AA	CP nuclear location	Unseld 2001
ACMV-A	1059	G	A	missense variant	AV1	p.Ser255Asn	0	AA	CP nuclear location	Unseld 2001
ACMV-A	1108	C	T	synonymous variant	AC3	p.Ala122Ala		AA
ACMV-A	1117	T	G	missense variant	AC3	p.Lys119Asn	1	AA
ACMV-A	1131	T	G	missense variant	AC3	p.Asn115His	0.04	AA
ACMV-A	1173	A	T	missense variant	AC3	p.Ser101Thr	0.01	AA
ACMV-A	1174	G	A	synonymous variant	AC3	p.Ile100Ile		AA
ACMV-A	1195	G	A	synonymous variant	AC3	p.Tyr93Tyr		AA
ACMV-A	1204	T	A	synonymous variant	AC3	p.Val90Val		AA
ACMV-A	1245	G	A	missense variant	AC2	p.Ala126Val	0.02	AA	TrAP transactivation domain	Trinks 2005
ACMV-A	1245	G	A	missense variant	AC3	p.Pro77Ser	0.06	AA
ACMV-A	1316	T	G	missense variant	AC2	p.Gln102His	0	AA
ACMV-A	1316	T	G	missense variant	AC3	p.Asn53Thr	0	AA	REn interaction with NAC1	Selth 2005
ACMV-A	1326	C	T	missense variant	AC2	p.Gly99Asp	0.37	AA	TrAP transcriptional gene silencing	Wang 2005
ACMV-A	1326	C	T	missense variant	AC3	p.Val50Ile	1	AA
ACMV-A	1342	G	A	missense variant	AC2	p.His94Tyr	0.03	AA	TrAP transcriptional gene silencing	Wang 2005
ACMV-A	1342	G	A	synonymous variant	AC3	p.Asp46Asp		AA
ACMV-A	1348	G	T	missense variant	AC2	p.Pro92Thr	0.04	AA	TrAP transcriptional gene silencing	Wang 2005
ACMV-A	1348	G	T	missense variant	AC3	p.Asn42Lys	0.17	AA
ACMV-A	1375	C	T	synonymous variant	AC3	p.Arg37Arg		AA	TrAP transcriptional gene silencing	Wang 2005
ACMV-A	1375	C	T	missense variant	AC2	p.Ala83Thr	0.91	AA
ACMV-A	1379	G	A	synonymous variant	AC2	p.Asn81Asn		AA
ACMV-A	1379	G	A	missense variant	AC3	p.Thr32Ile	0.17	AA	TrAP transcriptional gene silencing/DNA binding	Wang 2005
ACMV-A	1434	C	T	missense variant	AC2	p.Ser63Asn	0.08	AA
ACMV-A	1434	C	T	missense variant	AC3	p.Ala14Thr	0.01	AA	REn interaction with RBR and NAC1	Settlage 2001, 2005; Wang 2005; Selth 2005
ACMV-A	1478	G	A	synonymous variant	AC2	p.Ser48Ser		AA	TrAP zinc finger/DNA binding/transcriptional gene silencing	Wang 2005; Sung and Coutts 1996
ACMV-A	1478	G	T	synonymous variant	AC2	p.Ser48Ser		AA	TrAP zinc finger/DNA binding/transcriptional gene silencing	Wang 2005; Sung and Coutts 1996
ACMV-A	1514	G	T	synonymous variant	AC2	p.Val36Val		AA	TrAP zinc finger/DNA binding/transcriptional gene silencing	Wang 2005; Sung and Coutts 1996
ACMV-A	1537	G	T	missense variant	AC1	p.Pro357Gln	0.35	AA	Rep helicase domain
ACMV-A	1537	G	T	synonymous variant	AC2	p.Arg29Arg		AA	Rep helicase domain
ACMV-A	1567	T	G	missense variant	AC1	p.Gln333Pro	1	AA	Rep helicase domain
ACMV-A	1567	T	G	missense variant	AC2	p.Ser19Arg	0.01	AA
ACMV-A	1608	G	A	synonymous variant	AC1	p.Ile337Ile		AA	Rep AIM motif/helicase domain	Li 2020
ACMV-A	1608	G	A	missense variant	AC2	p.Ser5Leu	0	AA	TrAP DNA binding/transcriptional gene silencing	Wang 2005
ACMV-A	1664	C	A	missense variant	AC1	p.Asp315Tyr	0.01	AA	Rep helicase domain	Clerot and Bernardi 2006
ACMV-A	1680	G	T	synonymous variant	AC1	p.Ser309Ser		AA	Rep helicase domain	Clerot and Bernardi 2006
ACMV-A	1686	G	T	synonymous variant	AC1	p.Thr307Thr		AA	Rep helicase domain	Clerot and Bernardi 2006
ACMV-A	1704	G	T	synonymous variant	AC1	p.Leu301Leu		AA	Rep helicase domain	Clerot and Bernardi 2006
ACMV-A	1857	G	A	synonymous variant	AC1	p.Phe250Phe		AA	Rep helicase domain	Clerot and Bernardi 2006
ACMV-A	1892	G	A	synonymous variant	AC1	p.Leu239Leu		AA	Rep helicase domain	Clerot and Bernardi 2006
ACMV-A	1926	C	A	synonymous variant	AC1	p.Thr227Thr		AA	Rep Walker A motif/helicase domain	George 2014, Clerot and Bernardi 2006
ACMV-A	2114	T	G	missense variant	AC1	p.Asn165His	0.14	AA	Rep oligomerization domain	Orozco 1997
ACMV-A	2127	C	A	missense variant	AC1	p.Gln160His	0.22	AA	Rep oligomerization domain	Orozco 1997
ACMV-A	2139	G	A	synonymous variant	AC1	p.Asp156Asp		AA	Rep oligomerization domain	Orozco 1997
ACMV-A	2142	C	T	synonymous variant	AC1	p.Lys155Lys		AA	Rep oligomerization domain	Orozco 1997
ACMV-A	2298	C	T	stop gained	AC1	p.Leu103Leu		AA	Rep Motif 3	Orozoco and Hanley-Bowdoin 1998
ACMV-A	2298	C	T	stop gained	AC4	p.Trp92*		AA
ACMV-A	2488	G	A	missense variant	AC1	p.Pro40Leu	0.26	AA	Rep DNA binding/cleavage domain	Orozco 1998
ACMV-A	2488	G	A	synonymous variant	AC4	p.Leu29Leu		AA
ACMV-A	2499	G	T	synonymous variant	AC1	p.Leu36Leu		AA	Rep DNA binding/cleavage domain	Orozco 1998
ACMV-A	2499	G	T	missense variant	AC4	p.Ser25Tyr	0.04	AA
ACMV-A	2545	G	T	missense variant	AC1	p.Ser21Tyr	0.01	AA	Rep DNA binding/cleavage domain	Orozco 1998
ACMV-A	2545	G	T	missense variant	AC4	p.Leu10Ile	0.03	AA
ACMV-A	2705	T	C	5' intergenic region		NA		SNP
ACMV-A	2705	T	C	5' intergenic region		NA		SNP
ACMV-A	2715	T	G	5' intergenic region		NA		SNP
ACMV-A	2716	A	G	5' intergenic region		NA		SNP
ACMV-A	2737	G	A	5' intergenic region		NA		SNP
ACMV-A	2738	C	G	5' intergenic region		NA		SNP
ACMV-A	2738	C	G	5' intergenic region		NA		SNP
ACMV-A	2747	G	T	5' intergenic region		NA		SNP	DNA segment conserved between DNA-A and DNA-B components
ACMV-A	2749	G	T	5' intergenic region		NA		SNP
ACMV-A	2752	T	G	5' intergenic region		NA		SNP
ACMV-A	2758	C	T	5' intergenic region		NA		SNP	DNA segment conserved between DNA-A and DNA-B components
ACMV-B	9	G	C	5' intergenic region		NA		SNP	Right Stem
ACMV-B	9	G	C	5' intergenic region		NA		SNP	Right Stem
ACMV-B	17	A	C	5' intergenic region		NA		SNP
ACMV-B	19	T	C	5' intergenic region		NA		SNP
ACMV-B	43	C	T	5' intergenic region		NA		SNP
ACMV-B	60	A	C	5' intergenic region		NA		SNP
ACMV-B	62	T	G	5' intergenic region		NA		SNP
ACMV-B	99	G	A	5' intergenic region		NA		SNP
ACMV-B	119	T	C	5' intergenic region		NA		SNP
ACMV-B	144	T	G	5' intergenic region		NA		SNP
ACMV-B	145	G	A	5' intergenic region		NA		SNP
ACMV-B	175	C	A	5' intergenic region		NA		SNP
ACMV-B	235	C	T	5' intergenic region		NA		SNP
ACMV-B	799	T	G	missense variant	BV1	p.Val122Gly	0.04	AA	NSP nuclear export signal	Ward 1999
ACMV-B	815	G	A	synonymous variant	BV1	p.Val127Val		AA	NSP nuclear export signal	Ward 1999
ACMV-B	875	A	T	synonymous variant	BV1	p.Thr147Thr		AA
ACMV-B	1389	G	T	missense variant	BC1	p.Ser241Tyr	0.03	AA	MP oligomerization	Kleinow 2009
ACMV-B	1393	C	T	missense variant	BC1	p.Ala240Thr	0.24	AA	MP oligomerization	Kleinow 2009
ACMV-B	1406	G	T	synonymous variant	BC1	p.Ser235Ser		AA	MP oligomerization	Kleinow 2009
ACMV-B	1459	A	C	missense variant	BC1	p.Ser218Ala	0.64	AA	MP oligomerization	Kleinow 2009
ACMV-B	1459	A	T	missense variant	BC1	p.Ser218Thr	0.63	AA	MP oligomerization	Kleinow 2009
ACMV-B	1489	T	G	missense variant	BC1	p.Thr208Pro	0.02	AA	MP oligomerization	Kleinow 2009
ACMV-B	1521	T	A	missense variant	BC1	p.Lys197Ile	0.09	AA	MP oligomerization	Kleinow 2009
ACMV-B	1646	G	T	synonymous variant	BC1	p.Pro155Pro		AA	MP anchor domain	Kleinow 2009
ACMV-B	1658	T	G	missense variant	BC1	p.Lys151Asn	0.15	AA	MP anchor domain	Kleinow 2009
ACMV-B	1667	C	A	synonymous variant	BC1	p.Thr148Thr		AA	MP anchor domain	Kleinow 2009
ACMV-B	1727	AT	A	frameshift variant	BC1	p.Asn128fs		INDEL
ACMV-B	1747	C	T	missense variant	BC1	p.Glu122Lys	0.58	AA
ACMV-B	1760	C	T	synonymous variant	BC1	p.Leu117Leu		AA
ACMV-B	1788	GA	G	frameshift variant	BC1	p.Ser108fs		INDEL
ACMV-B	1837	G	A	missense variant	BC1	p.Pro92Ser	0	AA
ACMV-B	1857	T	A	missense variant	BC1	p.Asp85Val	0.31	AA
ACMV-B	1905	G	A	missense variant	BC1	p.Ser69Phe	0.03	AA
ACMV-B	1929	T	G	missense variant	BC1	p.Gln61Pro	0	AA
ACMV-B	1967	G	A	synonymous variant	BC1	p.Cys48Cys		AA
ACMV-B	2010	G	T	missense variant	BC1	p.Pro34His	0	AA	MP pilot domain	Zhang 2002
ACMV-B	2030	C	T	synonymous variant	BC1	p.Ser27Ser		AA	MP pilot domain	Zhang 2002
ACMV-B	2057	T	G	synonymous variant	BC1	p.Thr18Thr		AA	MP pilot domain	Zhang 2002
ACMV-B	2081	G	A	synonymous variant	BC1	p.Ser10Ser		AA	MP pilot domain	Zhang 2002
ACMV-B	2094	G	T	missense variant	BC1	p.Pro6His	0	AA	MP pilot domain	Zhang 2002
ACMV-B	2151	C	T	5' intergenic region		NA		SNP
ACMV-B	2207	C	A	5' intergenic region		NA		SNP
ACMV-B	2212	AT	A	5' intergenic region		NA		INDEL
ACMV-B	2214	T	C	5' intergenic region		NA		SNP
ACMV-B	2218	G	A	5' intergenic region		NA		SNP
ACMV-B	2246	G	A	5' intergenic region		NA		SNP
ACMV-B	2487	G	A	5' intergenic region		NA		SNP
ACMV-B	2508	G	T	5' intergenic region		NA		SNP
ACMV-B	2543	G	A	5' intergenic region		NA		SNP
ACMV-B	2595	G	A	5' intergenic region		NA		SNP	Present in a DNA segment conserved between DNA-A and DNA-B components
ACMV-B	2682	G	C	5' intergenic region		NA		SNP
ACMV-B	2691	G	T	5' intergenic region		NA		SNP	Present in a DNA segment conserved between DNA-A and DNA-B components
ACMV-B	2693	T	G	5' intergenic region		NA		SNP
ACMV-B	2696	G	T	5' intergenic region		NA		SNP
EACMCV-A	28	G	A	5' intergenic region		NA		SNP	Present in a DNA segment conserved between DNA-A and DNA-B components
EACMCV-A	29	G	A	5' intergenic region		NA		SNP	Present in a DNA segment conserved between DNA-A and DNA-B components
EACMCV-A	31	G	A	5' intergenic region		NA		SNP	Present in a DNA segment conserved between DNA-A and DNA-B components
EACMCV-A	47	C	T	5' intergenic region		NA		SNP
EACMCV-A	54	G	A	5' intergenic region		NA		SNP	Present in a DNA segment conserved between DNA-A and DNA-B components
EACMCV-A	251	C	A	missense variant	AV2	p.His27Asn	0.08	AA
EACMCV-A	330	G	A	missense variant	AV2	p.Ser53Asn	1	AA
EACMCV-A	349	G	A	missense variant	AV1	p.Gly6Glu	0	AA	CP nuclear location	Unseld 2001
EACMCV-A	349	G	A	synonymous variant	AV2	p.Arg59Arg		AA
EACMCV-A	388	G	A	missense variant	AV1	p.Arg19Lys	0.01	AA	CP nuclear location	Unseld 2001
EACMCV-A	388	G	A	synonymous variant	AV2	p.Glu72Glu		AA
EACMCV-A	423	G	A	missense variant	AV1	p.Val31Met	0	AA	CP nuclear location	Unseld 2001
EACMCV-A	423	G	A	missense variant	AV2	p.Cys84Tyr	0	AA
EACMCV-A	433	C	T	missense variant	AV1	p.Pro34Leu	0.01	AA	CP nuclear location	Unseld 2001
EACMCV-A	433	C	T	synonymous variant	AV2	p.Pro34Pro		AA	CP nuclear location	Unseld 2001
EACMCV-A	464	G	A	stop gained	AV1	p.Trp44*		AA	CP nuclear location	Unseld 2001
EACMCV-A	464	G	A	missense variant	AV2	p.Gly98Ser	0.03	AA
EACMCV-A	494	G	T	synonymous variant	AV1	p.Lys54Lys		AA	CP nuclear location	Unseld 2001
EACMCV-A	494	G	T	missense variant	AV2	p.Asp108Tyr	0	AA
EACMCV-A	554	T	C	synonymous variant	AV1	p.Val74Val		AA	CP multimerization/ssDNA binding	Qin 1998
EACMCV-A	592	G	A	missense variant	AV1	p.Gly87Asp	0	AA	CP multimerization/ssDNA binding	Qin 1998
EACMCV-A	598	T	A	missense variant	AV1	p.Val89Asp	0	AA	CP multimerization/ssDNA binding	Qin 1998
EACMCV-A	645	G	A	missense variant	AV1	p.Val105Ile	0.01	AA	CP ssDNA binding	Qin 1998
EACMCV-A	695	G	A	stop gained	AV1	p.Trp121*		AA	CP nuclear export	Unseld 2001
EACMCV-A	720	A	G	missense variant	AV1	p.Asn130Asp	0.01	AA	CP whitefly transmission/nuclear location	Kheyr-Pour 2000; Caciagli 2009; Hohnle 2001; Unseld 2001; Qin 1998
EACMCV-A	753	C	T	stop gained	AV1	p.Arg141*		AA	CP whitefly transmission/nuclear location	Kheyr-Pour 2000; Caciagli 2009; Hohnle 2001; Unseld 2001; Qin 1998
EACMCV-A	836	T	C	synonymous variant	AV1	p.Thr168Thr		AA	CP nuclear location	Unseld 2001
EACMCV-A	894	G	A	missense variant	AV1	p.Val188Ile	0.77	AA	CP nuclear location	Unseld 2001
EACMCV-A	924	G	T	missense variant	AV1	p.Ala198Ser	0.02	AA	CP nuclear location	Unseld 2001
EACMCV-A	929	G	A	synonymous variant	AV1	p.Leu199Leu		AA	CP nuclear location	Unseld 2001
EACMCV-A	935	G	T	missense variant	AV1	p.Lys201Asn	0	AA	CP nuclear location	Unseld 2001
EACMCV-A	937	G	A	missense variant	AV1	p.Arg202Lys	0.41	AA	CP nuclear location	Unseld 2001
EACMCV-A	962	A	T	synonymous variant	AV1	p.Ile210Ile		AA	CP nuclear location	Unseld 2001
EACMCV-A	1033	G	A	missense variant	AV1	p.Cys234Tyr	0	AA	CP nuclear location	Unseld 2001
EACMCV-A	1046	A	G	synonymous variant	AV1	p.Ser238Ser		AA	CP nuclear location	Unseld 2001
EACMCV-A	1083	T	G	missense variant	AV1	p.Phe251Val	0	AA	CP nuclear location	Unseld 2001
EACMCV-A	1097	G	T	synonymous variant	AV1	p.Val255Val		AA	CP nuclear location	Unseld 2001
EACMCV-A	1132	C	T	missense variant	AC3	p.Asp126Asn	0.69	AA
EACMCV-A	1147	G	T	missense variant	AC3	p.Leu121Ile	1	AA
EACMCV-A	1205	C	T	synonymous variant	AC3	p.Ser101Ser		AA
EACMCV-A	1206	G	A	missense variant	AC3	p.Ser101Leu	0	AA
EACMCV-A	1278	G	T	synonymous variant	AC2	p.Ser126Ser		AA	TrAP transactivation domain	Trinks 2005
EACMCV-A	1278	G	T	missense variant	AC3	p.Pro77His	0	AA
EACMCV-A	1461	C	T	synonymous variant	AC2	p.Glu65Glu		AA	TrAP transcriptional gene silencing /DNA binding	2005; Wang 2005;
EACMCV-A	1461	C	T	missense variant	AC3	p.Ser16Asn	1	AA	REn interaction with RBR and NAC1	Settlage 2001, 2005; Wang 2005; Selth 2005
EACMCV-A	1491	C	T	missense variant	AC3	p.Gly6Glu	0.01	AA	REn interaction with RBR and NAC1	Settlage 2001, 2005; Wang 2005; Selth 2005
EACMCV-A	1536	G	A	synonymous variant	AC2	p.Ser40Ser		AA	TrAP SnRK1/zinc finger/DNA binding/transcriptional gene silencing	Wang 2005
EACMCV-A	1554	G	A	synonymous variant	AC2	p.Asp34Asp		AA	TrAP SnRK1/zinc finger/DNA binding/transcriptional gene silencing	Wang 2005
EACMCV-A	1590	T	A	missense variant	AC1	p.Ser352Cys	0	AA	Rep helicase domain
EACMCV-A	1590	T	A	missense variant	AC2	p.Gln22His	0.09	AA
EACMCV-A	1780	T	G	synonymous variant	AC1	p.Gly288Gly		AA	Rep helicase domain	Clerot and Bernardi 2006
EACMCV-A	1831	G	A	synonymous variant	AC1	p.Phe271Phe		AA	Rep helicase domain	Clerot and Bernardi 2006
EACMCV-A	1857	C	T	missense variant	AC1	p.Val263Ile	0.54	AA	Rep helicase domain	Clerot and Bernardi 2006
EACMCV-A	1873	G	A	synonymous variant	AC1	p.Tyr257Tyr		AA	Rep Walker B motif/helicase domain	George 2014
EACMCV-A	1914	G	T	missense variant	AC1	p.Leu244Met	0.08	AA	Rep helicase domain	Clerot and Bernardi 2006
EACMCV-A	1926	G	A	synonymous variant	AC1	p.Leu240Leu		AA	Rep helicase domain	Clerot and Bernardi 2006
EACMCV-A	1989	G	T	missense variant	AC1	p.Leu219Ile	1	AA	Rep helicase domain	Clerot and Bernardi 2006
EACMCV-A	2128	G	T	synonymous variant	AC1	p.Ile172Ile		AA	Rep oligomerization domain	Orozco 1997
EACMCV-A	2164	T	TA	frameshift variant	AC1	p.Leu160fs		AA	Rep oligomerization domain	Orozco 1997
EACMCV-A	2267	T	TC	frameshift variant	AC1	p.Glu126fs		AA	Rep RGG motif/oligomerization domain	Sardo 2011; Orozco 1997
EACMCV-A	2267	T	TC	missense variant	AC4	p.Arg74Lys	0.92	AA	Rep RGG motif/oligomerization domain	Sardo 2011; Orozco 1997
EACMCV-A	2365	T	C	synonymous variant	AC1	p.Gly93Gly		AA	Rep DNA binding/cleavage domain
EACMCV-A	2365	T	C	missense variant	AC4	p.Glu41Gly	0.02	AA
EACMCV-A	2368	C	T	synonymous variant	AC1	p.Gln92Gln		AA	Rep DNA binding/cleavage domain	Orozco 1998
EACMCV-A	2368	C	T	missense variant	AC4	p.Arg40Lys	0.02	AA
EACMCV-A	2421	A	C	missense variant	AC1	p.Phe75Val	0.04	AA	Rep GRS motif/DNA binding/cleavage domain	Nash 2011, Orozco 1998
EACMCV-A	2421	A	C	missense variant	AC4	p.Asp22Glu	0	AA
EACMCV-A	2625	A	C	missense variant	AC1	p.Phe7Val	0	AA	Rep DNA binding/cleavage domain	Orozco 1998
EACMCV-A	2635	T	A	missense variant	AC1	p.Arg3Ser	0.35	AA	Rep DNA binding/cleavage domain	Orozco 1998
EACMCV-A	2647	G	T	5' intergenic region		NA		SNP
EACMCV-A	2698	T	TG	5' intergenic region		NA		INDEL
EACMCV-A	2754	CATTCAAA	C	5' intergenic region		NA		INDEL	Present in a DNA segment conserved between DNA-A and DNA-B components
EACMCV-A	2772	C	A	5' intergenic region		NA		SNP
EACMCV-A	2773	G	A	5' intergenic region		NA		SNP
EACMCV-A	2778	T	A	5' intergenic region		NA		SNP	Present in a DNA segment conserved between DNA-A and DNA-B components
EACMCV-A	2780	G	T	5' intergenic region		NA		SNP
EACMCV-B	51	C	T	5' intergenic region		NA		SNP	Present in a DNA segment conserved between DNA-A and DNA-B components
EACMCV-B	82	G	A	5' intergenic region		NA		SNP
EACMCV-B	93	G	T	5' intergenic region		NA		SNP
EACMCV-B	108	G	A	5' intergenic region		NA		SNP
EACMCV-B	137	G	A	5' intergenic region		NA		SNP
EACMCV-B	159	G	A	5' intergenic region		NA		SNP
EACMCV-B	167	GT	G	5' intergenic region		NA		INDEL
EACMCV-B	193	G	A	5' intergenic region		NA		SNP
EACMCV-B	223	G	A	5' intergenic region		NA		SNP
EACMCV-B	234	G	A	5' intergenic region		NA		SNP
EACMCV-B	259	C	A	5' intergenic region		NA		SNP
EACMCV-B	315	T	G	synonymous variant	BV1	p.Thr3Thr		AA
EACMCV-B	324	G	A	synonymous variant	BV1	p.Arg6Arg		AA
EACMCV-B	329	G	A	missense variant	BV1	p.Gly8Glu	0.03	AA
EACMCV-B	347	G	A	missense variant	BV1	p.Arg14Lys	0.74	AA
EACMCV-B	384	G	A	synonymous variant	BV1	p.Pro26Pro		AA
EACMCV-B	390	A	G	synonymous variant	BV1	p.Lys28Lys		AA
EACMCV-B	444	G	A	synonymous variant	BV1	p.Gln46Gln		AA
EACMCV-B	555	T	A	synonymous variant	BV1	p.Gly83Gly		AA
EACMCV-B	558	T	C	synonymous variant	BV1	p.Asn84Asn		AA
EACMCV-B	756	T	C	synonymous variant	BV1	p.Phe150Phe		AA
EACMCV-B	789	G	A	synonymous variant	BV1	p.Arg161Arg		AA	NSP AtNSI Interaction	Carvalho 2004
EACMCV-B	825	T	C	synonymous variant	BV1	p.Leu173Leu		AA	NSP AtNSI Interaction	Carvalho 2004
EACMCV-B	859	G	A	missense variant	BV1	p.Ala185Thr	0.09	AA	NSP AtNSI Interaction	Carvalho 2004
EACMCV-B	903	C	T	synonymous variant	BV1	p.Asn199Asn		AA	NSP interaction with MP and AtNSI	Sanderfoot 1996; Carvalho 2004
EACMCV-B	909	G	C	synonymous variant	BV1	p.Arg201Arg		AA	NSP interaction with MP and AtNSI	Sanderfoot 1996; Carvalho 2004
EACMCV-B	1033	G	A	missense variant	BV1	p.Asp243Asn	0	AA
EACMCV-B	1113	G	T	3' intergenic region		NA		SNP
EACMCV-B	1115	A	G	3' intergenic region		NA		SNP
EACMCV-B	1126	G	A	3' intergenic region		NA		SNP
EACMCV-B	1126	G	A	3' intergenic region		NA		SNP
EACMCV-B	1173	A	AG	3' intergenic region		NA		INDEL
EACMCV-B	1191	G	A	3' intergenic region		NA		SNP
EACMCV-B	1198	C	T	3' intergenic region		NA		SNP
EACMCV-B	1240	G	T	missense variant	BC1	p.Thr299Asn	0.61	AA	MP oligomerization	Kleinow 2009
EACMCV-B	1337	G	T	missense variant	BC1	p.Pro267Thr	0	AA	MP oligomerization	Kleinow 2009
EACMCV-B	1423	G	A	missense variant	BC1	p.Pro238Leu	0.13	AA	MP oligomerization	Kleinow 2009
EACMCV-B	1477	G	A	missense variant	BC1	p.Ser220Leu	0.05	AA	MP oligomerization	Kleinow 2009
EACMCV-B	1487	G	T	missense variant	BC1	p.Leu217Ile	0.58	AA	MP oligomerization	Kleinow 2009
EACMCV-B	1608	T	C	synonymous variant	BC1	p.Lys176Lys		AA	MP oligomerization	Kleinow 2009
EACMCV-B	1617	G	A	synonymous variant	BC1	p.Ser173Ser		AA	MP oligomerization	Kleinow 2009
EACMCV-B	1710	T	A	synonymous variant	BC1	p.Ser142Ser		AA	MP anchor domain	Zhang 2002
EACMCV-B	1743	T	A	missense variant	BC1	p.Lys131Asn	0.33	AA	MP anchor domain	Zhang 2002
EACMCV-B	1767	G	A	synonymous variant	BC1	p.Asp123Asp		AA	MP anchor domain	Zhang 2002
EACMCV-B	1800	G	T	synonymous variant	BC1	p.Pro112Pro		AA
EACMCV-B	1812	C	T	synonymous variant	BC1	p.Ser108Ser		AA
EACMCV-B	1830	G	A	synonymous variant	BC1	p.Phe102Phe		AA
EACMCV-B	1883	C	T	missense variant	BC1	p.Ala85Thr	0.48	AA
EACMCV-B	1936	G	T	missense variant	BC1	p.Thr67Asn	0.1	AA
EACMCV-B	2060	C	T	missense variant	BC1	p.Ala26Thr	0.55	AA	MP pilot domain	Zhang 2002
EACMCV-B	2064	G	A	synonymous variant	BC1	p.Asn24Asn		AA	MP pilot domain	Zhang 2002
EACMCV-B	2141	G	T	5' intergenic region		NA		SNP
EACMCV-B	2156	G	A	5' intergenic region		NA		SNP
EACMCV-B	2159	G	T	5' intergenic region		NA		SNP
EACMCV-B	2188	G	T	5' intergenic region		NA		SNP
EACMCV-B	2210	T	A	5' intergenic region		NA		SNP
EACMCV-B	2221	G	A	5' intergenic region		NA		SNP
EACMCV-B	2232	G	T	5' intergenic region		NA		SNP
EACMCV-B	2241	G	A	5' intergenic region		NA		SNP
EACMCV-B	2256	A	G	5' intergenic region		NA		SNP
EACMCV-B	2337	A	C	5' intergenic region		NA		SNP
EACMCV-B	2383	T	C	5' intergenic region		NA		SNP
EACMCV-B	2397	A	C	5' intergenic region		NA		SNP
EACMCV-B	2398	G	T	5' intergenic region		NA		SNP
EACMCV-B	2408	G	T	5' intergenic region		NA		SNP
EACMCV-B	2428	A	C	5' intergenic region		NA		SNP
EACMCV-B	2452	G	T	5' intergenic region		NA		SNP
EACMCV-B	2473	AG	A	5' intergenic region		NA		INDEL
EACMCV-B	2474	G	T	5' intergenic region		NA		SNP
EACMCV-B	2486	G	T	5' intergenic region		NA		SNP
EACMCV-B	2507	A	G	5' intergenic region		NA		SNP
EACMCV-B	2511	T	G	5' intergenic region		NA		SNP
EACMCV-B	2625	C	CG	5' intergenic region		NA		INDEL
EACMCV-B	2626	G	A	5' intergenic region		NA		SNP	iteron
EACMCV-B	2699	G	T	5' intergenic region		NA		SNP

### Sheet: Table S3-7
Table S3-7. Veg6 nucleotide changes present in the historical database.
Chrom	POS	REF	ALT	Annotation	Gene	Change.P	SIFT Score (predicted damaging (red) if the score is <= 0.05, and tolerated (green) if the score is > 0.05)	VarType	Known Annotation	Historical Database Isolate(s)
ACMV_DNA-A	322	C	A	missense_variant	AV2	p.His63Asn	0.12	AA		ACMV_HE979765, ACMV_HE979767, ACMV_HE979768, ACMV_HE979763, ACMV_HE979762, ACMV_HE979764, ACMV_HE979759, ACMV_HE979758, ACMV_KJ888096 ACMV_KJ888088, ACMV_KJ888086, ACMV_KJ888082,ICMV_KU550960 ACMV_KJ888080, ACMV_KJ888062, ICMV_AJ314739, ICMV_Z24758
ACMV_DNA-A	355	G	A	missense_variant	AV2	p.Ala74Thr	0.19	AA	AV1 interaction whitefly symbiont HSP/multimerization/AV1 ssDNA binding	ACMV_KJ887789,ACMV_KJ887790,ACMV_KJ887791,ACMV_KJ887792,ACMV_KJ887793,ACMV_KJ887794,ACMV_KJ887795,ACMV_KJ887796,ACMV_KJ887799,ACMV_KJ887801,ACMV_KJ887802,ACMV_KJ887803,ACMV_KJ887804,ACMV_KJ887805,ACMV_KJ887806,ACMV_KJ887807,ACMV_KJ887808,ACMV_AY795982,ACMV_KJ887809,ACMV_KJ887810,ACMV_KJ887811,ACMV_KJ887812,ACMV_KJ887813,ACMV_KJ887814,ACMV_KJ887815,ACMV_KJ887816,ACMV_KJ887817,ACMV_KJ887818,ACMV_EU…
ACMV_DNA-A	394	C	T	synonymous_variant	AC5	p.Ala74Ala	0.07	AA		ACMV_KJ887866, ACMV_GU580897
ACMV_DNA-A	463	G	A	missense_variant	AC5	p.His182Tyr	0	AA		SACMV_KJ888046,EACMKV_KJ888035, ACMV_MG250142, ACMV_MG250141, ACMV_MG250140, ACMV_MG250139, ACMV_MG250138, ACMV_MG250137, ACMV_MG250137, ACMV_MG250136, ACMV_MG250135, ACMV_MG250134, ACMV_MG250133, ACMV_MG250133, ACMV_MG250131, ACMV_MG250130, ACMV_MG250129
ACMV_DNA-A	526	G	A	stop_gained	AC5	p.Arg161*		AA		ACMV_AY795982
ACMV_DNA-A	826	G	A	synonymous_variant	AV1	p.Arg177Arg		AA	AV1 nuclear location	ACMV_KJ887801, ACMV_HE814062, ACMV_KJ887759, ACMV_KJ887760, ACMV_KJ887763, ACMV_KJ887764, ACMV_KJ887767, ACMV_KJ887770, ACMV_KJ887774, ACMV_KJ887775
ACMV_DNA-A	901	A	G	synonymous_variant	AV1	p.Lys202Lys		AA	AV1 nuclear location	ACMV_KJ887797, ACMV_KJ887798, ACMV_FN435273, ACMV_JN053421, ACMV_JN053426, ACMV_JN053428, ACMV_JN053429, ACMV_JN053431
ACMV_DNA-A	988	G	A	stop_gained	AC5	p.Gln7*		AA		ACMV_KJ887793, ACMV_KJ887794, ACMV_KJ887795, ACMV_EU685322
ACMV_DNA-A	1059	G	A	missense_variant	AV1	p.Ser255Asn	0	AA	AV1 nuclear location	ACMV_KJ887799
ACMV_DNA-A	1108	C	T	synonymous_variant	AC3	p.Ala122Ala		AA		ACMV_KJ887803,ACMV_KJ887821,ACMV_KJ887822, ACMV_KJ887823, ACMV_KJ887824, ACMV_KJ887828, ACMV_KJ887832, ACMV_KJ887833, ACMV_KJ887834, ACMV_KJ887835, ACMV_KJ887836, ACMV_KJ887837, ACMV_KJ887838, ACMV_KJ887842, ACMV_KJ887843, ACMV_KJ887844, ACMV_KJ887846, ACMV_KJ887847, ACMV_KJ887849ACMV_KJ887850, ACMV_KJ887852,ACMV_KJ887854,ACMV_KJ887856,ACMV_KJ887858,ACMV_KJ887860,ACMV_KJ887861,ACMV_KJ887863, ACMV…
ACMV_DNA-A	1117	T	G	missense_variant	AC3	p.Lys119Asn	1	AA	NA	ACMV_KJ887790, ACMV_KJ887801, ACMV_KJ887835, ACMV_KJ887836, ACMV_KJ887861, ACMV_KJ887966, ACMV_MG250099, ACMV_MG250100, ACMV_MG250106, ACMV_MG250107, ACMV_MG250108, ACMV_MG250109, ACMV_MG250110, ACMV_MG250111, ACMV_MG250112,ACMV_MG250113,ACMV_MG250114,ACMV_MG250115,ACMV_MG250116, ACMV_AF126802, ACMV_MG250159, ACMV_HE814062,ACMV_HG530110,ACMV_HG530111, ACMV_J02057, ACMV_JN053421, ACMV_JN053422, AC…
ACMV_DNA-A	1131	T	G	missense_variant	AC3	p.Asn115His	0.04	AA	NA	ACMV_KJ887790, ACMV_KJ887908,ACMV_KJ887909,ACMV_KJ887910
ACMV_DNA-A	1174	G	A	synonymous_variant	AC3	p.Ile100Ile		AA	NA	ACMV_KJ887802,ACMV_KJ888096,ACMV_MG250091,ACMV_MG250092,ACMV_MG250094,ACMV_MG250095,ACMV_MG250096,ACMV_MG250097,ACMV_MG250098,ACMV_MG250101,ACMV_MG250105,ACMV_MG250157,ACMV_MG250158,ACMV_JN165088,ACMV_KJ887763,ACMV_KJ887764,ACMV_KJ887767,ACMV_KJ887772,ACMV_KJ887773
ACMV_DNA-A	1342	G	A	missense_variant	AC2	p.His94Tyr	0.03	AA	AC2 transcriptional gene silencing	ACMV_KJ887788
ACMV_DNA-A	1375	C	T	missense_variant	AC2	p.Arg37Arg	0.91	AA	AC2 transcriptional gene silencing	ACMV_KJ887843
ACMV_DNA-A	1379	G	A	missense_variant	AC2	p.Asn81Asn	0.17	AA	AC2 transcriptional gene silencing/AC2 DNA binding	ACMV_KJ887792,ACMV_KJ887906,ACMV_KJ887755,ACMV_KJ887781
ACMV_DNA-A	1567	T	G	missense_variant	AC2	p.Gln333Pro	0.01	AA		ACMV_KJ887791,ACMV_KJ887842,ACMV_KJ887846,ACMV_KJ887860,ACMV_KJ887881,ACMV_KJ887899,ACMV_KJ887900,ACMV_KJ888082,ACMV_KJ888086,ACMV_MG250143,ACMV_MG250144,ACMV_MG250145,ACMV_MG250146,ACMV_KJ887776
ACMV_DNA-A	2298	C	T	stop_gained	AC1	p.Leu103Leu		AA	AC1 Motif 3	ACMV_MG250093
ACMV_DNA-A	2499	G	T	synonymous_variant	AC1	p.Leu36Leu		AA	AC1 DNA binding cleavage	ACMV_KJ887828,ACMBFV_HE616779,ACMBFV_HE616780,ACMBFV_HE616781,ACMBFV_HE616777
ACMV_DNA-B	1389	G	T	missense_variant	BC1	p.Ser241Tyr	0.03	AA	BC1 oligomerization	ACMV_HG530121
ACMV_DNA-B	1393	C	T	missense_variant	BC1	p.Ala240Thr	0.24	AA	BC1 oligomerization	ACMV_J02058,ACMV_FN668379
ACMV_DNA-B	1760	C	T	synonymous_variant	BC1	p.Leu117Leu		AA	NA	ACMV_KJ887609, ACMV_AF112353
EACMCV_DNA-A	554	T	C	synonymous_variant	AV1	p.Val74Val	0.77	AA	CP_multerimization/CP_ssDNA_binding	AV1_EACMCV_AF259896
EACMCV_DNA-A	894	G	A	missense_variant	AV2	p.Val188Ile	0.02	AA	CP_nuclear_locationa_region	AV1_EACMCV_JF909094; AV1_EACMCV_JF909117
EACMCV_DNA-A	924	G	T	missense_variant	AV3	p.Ala198Ser		AA	CpP_localization/CP_nuclear_location_region	AV1_EACMCV_AY795984; AV1_EACMCV_KJ888060; AV1_EACMCV_KJ888064; AV1_EACMCV_KJ888065; AV1_EACMCV_KJ888077; AV1_EACMCV_KJ888078
EACMCV_DNA-A	1046	A	G	synonymous_variant	AV4	p.Ser238Ser		AA	CP_nuclear_locationa_region	AV1_EACMCV_EU685326
EACMCV_DNA-A	1926	G	A	synonymous_variant	AC1	p.Leu240Leu	1	AA	Rep_helicase	AC1_EACMCV_KJ887825; AC1_EACMCV_KJ887930; AC1_EACMCV_KJ888091; AC1_EACMCV_KJ888092; AC1_EACMCV_MG250164
EACMCV_DNA-A	1989	G	T	missense_variant	AC1	p.Leu219Ile		AA	Rep_helicase	AC1_EACMCV_KJ887825; AC1_EACMCV_KJ887930; AC1_EACMCV_KJ888091; AC1_EACMCV_KJ888092; AC1_EACMCV_MG250164
EACMCV_DNA-B	347	G	A	missense_variant	BV1	p.Arg14Lys	0.74	AA		EACMCV_AY795989
EACMCV_DNA-B	859	G	A	missense_variant	BV1	p.Ala185Thr	0.09	AA	NSP AtNSI Interaction	EACMCV_KJ887688
EACMCV_DNA-B	1033	G	A	missense_variant	BV1	p.Asp243Asn	0	AA		EACMCV_KJ887688
EACMCV_DNA-B	1936	G	T	missense_variant	BC1	p.Thr67Asn	0.1	AA		EACMCV_AY795989

### Sheet: Table S3-8
Table S3- 8. Mann-Whitney test results between frequency of SNPs in Veg6 and those found in the historical database.
Significant tests in italics and highlighted in grey; P-value <0.05.
Species	Component	Passage	W	p	Q, FDR=0.05
ACMV	DNA-A	1	-	-	-
		2	1716	0.1039	0.0272727
		3	4587	0.0004328	0.0113636
		4	8709	5.875e-05	0.00681818
		5	15394	1.472e-05	0.00454545
		6	21625	0.0009574	0.0136364
		7	209	1.105e-05	0.00227273
	DNA-B	1	-	-	-
		2	130	0.1413	0.0318182
		3	-	-	-
		4	2992	0.8541	0.05
		5	788	5.885e-05	0.00909091
		6	302	0.0014	0.0159091
		7	-	-	-
EACMCV	DNA-A	1	330.5	0.2857	0.0386364
		2	1714	0.2321	0.0363636
		3	3434	0.7258	0.0477273
		4	2279.5	0.007538	0.0181818
		5	5835.5	0.06642	0.025
		6	9871.5	0.2282	0.0340909
		7	2450.5	0.01339	0.0227273
	DNA-B	1	-	-	-
		2	1517	0.5438	0.0454545
		3	2917	0.2993	0.0409091
		4	7239	0.3598	0.0431818
		5	1176	0.01184	0.0204545
		6	-	-	-
		7	66	0.105	0.0295455
